# Assessing the role of trypsin in quantitative plasma- and single-cell proteomics towards clinical application

**DOI:** 10.1101/2023.05.26.542422

**Authors:** Jakob Woessmann, Valdemaras Petrosius, Nil Üresin, David Kotol, Pedro Aragon-Fernandez, Andreas Hober, Ulrich auf dem Keller, Fredrik Edfors, Erwin M. Schoof

**Author notes:** Contributed equally to this work (Fredrik Edfors, Erwin M. Schoof).

## Abstract

Mass spectrometry-based bottom-up proteomics is rapidly evolving and routinely applied in large biomedical studies. Proteases are a central component of every bottom-up proteomics experiment, digesting proteins into peptides. Trypsin has been the most widely applied protease in proteomics, due to its characteristics. With ever-larger cohort sizes and possible future clinical application of mass spectrometry-based proteomics, the technical impact of trypsin becomes increasingly relevant. To assess possible biases introduced by trypsin digestion, we evaluated the impact of eight commercially available trypsins in a variety of bottom-up proteomics experiments, and across a range of protease concentrations and storage times. To investigate the universal impact of these technical attributes, we included bulk HeLa-cell lysate, human plasma and single HEK293 cells, which were analyzed over a range of Selected Reaction Monitoring (SRM), Data-Independent Acquisition (DIA), and Data-Dependent Acquisition (DDA) instrument methods on three LC-MS instruments. Quantification methods employed encompassed both label-free approaches and absolute quantification utilizing spike-in heavy-labeled recombinant protein fragment standards. Based on this extensive dataset, we report variations between commercial trypsins, their source, as well as their concentration. Furthermore, we provide suggestions on the handling of trypsin in large scale studies.
