## SupplementaryTable1 for "Assessing the role of trypsin in quantitative plasma- and single-cell proteomics towards clinical application"

	Gene Name	UniprotID	HPRR	PrEST seq (aa)	Target concentration in plasma [µM]	SIS-PrEST concentration in plasma [µM]
1	ACTN1	O43707;P12814;Q08043;P35609	HPRR140749	SAKEGLLLWCQRKTAPYKNVNIQNFHISWKDGLGFCALIHRHRPELIDYGKLRKDDPLTNLNTAFDVAEKYLDIPKMLDAEDIVGTARPDEKAIMTYVSSFYHAFSGAQKAETAANRICKV	0.099	0.099
2	SERPINA6	P08185	HPRR140840	TVFFILPDKGKMNTVIAALSRDTINRWSAGLTSSQVDLYIPKVTISGVYDLGDVLEEMGIADLFTNQANFSRITQDAQLKSSKVVHKAVLQLNEEGVDTAGSTGVTLNLTSKPIILRFNQPFIIMIFDHFTWSSLFLARVMN	2.64	1.538
3	SERPINA10	Q9UK55	HPRR140864	CHVLKLPYQGNATMLVVLMEKMGDHLALEDYLTTDLVETWLRNMKTRNMEVFFPKFKLDQKYEMHELLRQMGIRRIFSPFADLSELSATGRNLQVSRVLQRTVIEVDERGTEAVAGILSEITAYSMPPVIKVDRPFHFMIYEETSGMLLFL	0.08	0.08
4	ADA2	Q9NZK5	HPRR221144	TDWQGTSIDRNILDALMLNTTRIGHGFALSKHPAVRTYSWKKDIPIEVCPISNQVLKLVSDLRNHPVATLMATGHPMVISSDDPAMFGAKGLSYDFYEVFMGIGGMKADLRTLKQLAMNSIKYSTLLESEKNTFMEIWKKRWDK	0.054	0.054
5	F9	P00740	HPRR230875	SKLTRAETVFPDVDYVNSTEAETILDNITQSTQSFNDFTRVVGGEDAKPGQFPWQVVLNGKVDAFCGGSIVNEKWIVTAAHCVETGVKITVVAGEHNIEE	0.094	0.094
6	FLNA	P21333	HPRR232446	TVNAKAAGKGKLDVQFSGLTKGDAVRDVDIIDHHDNTYTVKYTPVQQGPVGVNVTYGGDPIPKSPFSVAVSPSLDLSKIKVSGLGEKVDVGKDQEFTVKSKGAGGQGKVASKIVGPSGAAVPCKVEPGLGADNSVVRFLPREEGPYEVEV	0.029	0.03
7	HSPB1	P04792	HPRR252353	EEWSQWLGGSSWPGYVRPLPPAAIESPAVAAPAYSRALSRQLSSGVSEIRHTADRWRVSLDVNHFAPDELTVKTKDGVVEITGKHEERQDEHGYISRCFTRKYTLPPGVDPTQVSS	0.023	0.023
8	ITIH3	Q06033	HPRR252445	NDLTFTEEVDMKEMEKALQERDYIFGNYIERLWAYLTIEQLLEKRKNAHGEEKENLTARALDLSLKYHFVTPLTSMVVTKPEDNEDERAIADKPGEDAEATPVSPAMSYLTSYQPPQ	0.341	0.341
9	LGALS7	P47929	HPRR260135	PHKSSLPEGIRPGTVLRIRGLVPPNASRFHVNLLCGEEQGSDAALHFNPRLDTSEVVFNSKEQGSWGREERGPGVPFQRGQPFEVLIIASDDGFKAVVGDAQYHHFRHRLPLARVRLVEVGGDVQLDSV	0.001	0.001
10	C1QB	NA	HPRR280081	ESGDYKATQKIAFSATRTINVPLRRDQTIRFDHVITNMNNNYEPRSGKFTCKVPGLYYFTYHASSRGNLCVNLMRGRERAQKVVTFCDYAYNTFQVTTGGMVLKLEQGENVFLQATDKNSLLGMEGANSIFSGFLLFP	2.43	0.219
11	C1QC	P02747	HPRR280083	GIPGEPGEEGRYKQKFQSVFTVTRQTHQPPAPNSLIRFNAVLTNPQGDYDTSTGKFTCKVPGLYYFVYHASHTANLCVLLYRSGVKVVTFCGHTSKTNQVNSGGVLLRLQVGEEVWLAVNDYYDMVGIQGSD	1.94	0.996
12	C1S	P09871	HPRR280085	AAHVVEGNREPTMYVGSTSVQTSRLAKSKMLTPEHVFIHPGWKLLEVPEGRTNFDNDIALVRLKDPVKMGPTVSPICLPGTSSDYNLMDGDLGLISGWGRTEKRDRAVRLKAARLPVAPLRKCKEVKVEKPTADAEAYVFTPNMICAGGE	0.658	0.658
13	C3	P01024	HPRR280090	KVRVELLHNPAFCSLATTKRRHQQTVTIPPKSSLSVPYVIVPLKTGLQEVEVKAAVYHHFISDGVRKSLKVVPEGIRMNKTVAVRTLDPERLGREGVQKEDIPPADLSDQVPDTESETRILLQGTPVAQMTEDAVDAERLKHL	7.38	3.3
14	AL645922.1;CFB	P00751	HPRR280106	VDDKEHSIKVSVGGEKRDLEIEVVLFHPNYNINGKKEAGIPEFYDYDVALIKLKNKLKYGQTIRPICLPCTEGTTRALRLPPTTTCQQQKEELLPAQDIKALFVSEEEKKLTRKEVYIKNGDKKGSCERDAQYAPGYDKVKDISEVV	2.99	2.99
15	C4BPA	P04003	HPRR280110	CDKGYILVGQAKLSCSYSHWSAPAPQCKALCRKPELVNGRLSVDKDQYVEPENVTIQCDSGYGVVGPQSITCSGNRTWYPEVPKCEWETPEGCEQVLTGKRLMQCLPNPEDVKMALEVYKLSLEIEQLELQRDSARQST	1.14	1.14
16	KLK3	P07288;P20151	HPRR300024	AVKVMDLPTQEPALGTTCYASGWGSIEPEEFLTPKKLQCVDLHVISNDVCAQVHPQKVTKFMLCAGRWTGGKSTCSGDSGGPLVCNGVLQGITSWGSEPCALPERPSLYTKVVHYRKWIKDTIVAN	0.1	0.1
17	SERPINA3	P01011	HPRR320015	LASANVDFAFSLYKQLVLKAPDKNVIFSPLSISTALAFLSLGAHNTTLTEILKGLKFNLTETSEAEIHQSFQHLLRTLNQSSDELQLSMGNAMFVKEQLSLLDRFTEDAKRLYGSEAFATDFQDSAAAKKLINDYVKNGGAPHR	9.33	4.079
18	SERPINA1	P01009	HPRR320021	GMFNIQHCKKLSSWVLLMKYLGNATAIFFLPDEGKLQHLENELTHDIITKFLENEDRRSASLHLPKLSITGTYDLKSVLGQLGITKVFSNGADLSGVTEEAPLKLSKAVHKAVLTIDEKGTEAAGAMFLEAIPMSIPPEVKFNKPFVFLMGAPHR	22.3	1.825
19	VWF	P04275	HPRR330186	ARSNRVTVFPIGIGDRYDAAQLRILAGPAGDSNVVKLQRIEDLPTMVTLGNSFLHKLCSGFVRICMDEDGNEKRPGDVWTLPDQCHTVTCQPDGQTLLKSHRVNCDRGLRPSCPNSQSPVKVEKT	0.008	0.008
20	CD14	P08571	HPRR330212	LRNTGMETPTGVCAALAAAGVQPHSLDLSHNSLRATVNPSAPRCMWSSALNSLNLSFAGLEQVPKGLPAKLRVLDLSCNRLNRAPQPDELPEVDNLTLDGNPFLVPGTALPHEGSMNSGVVPACARSTLSVGVSGTLVLLQG	0.1	0.099
21	AZGP1	P25311	HPRR350004	QDGRYSLTYIYTGLSKHVEDVPAFQALGSLNDLQFFRYNSKDRKSQPMGLWRQVEGMEDWKQDSQLQKAREDIFMETLKDIVEYYNDSNGSHVLQGRFGCEIENNRSSGAFWKYYYDGKDYI	0.039	0.039
22	LRG1	P02750	HPRR350017	LDLGENQLETLPPDLLRGPLQLERLHLEGNKLQVLGKDLLLPQPDLRYLFLNGNKLARVAAGAFQGLRQLDMLDLSNNSLASVPEGLWASLGQPNWDMRDGFDISGNPWICDQNLSDLYRWLQAQKDKMFSQND	1.05	1.05
23	F2	P00734	HPRR350027	VRRQECSIPVCGQDQVTVAMTPRSEGSSVNLSPPLEQCVPDRGQQYQGRLAVTTHGLPCLAWASAQAKALSKHQDFNSAVQLVENFCRNPDGDEEGVWCYVAGKPGDFGYCDLNY	3.1	1.494
24	PROS1	P07225	HPRR350029	KSCEVVSVCLPLNLDTKYELLYLAEQFAGVVLYLKFRLPEISRFSAEFDFRTYDSEGVILYAESIDHSAWLLIALRGGKIEVQLKNEHTSKITTGGDVINNGLWNMVSVEELEHSISIKIAKEAVMDINKPGPLFKPENGLLETKV	0.544	0.545
25	ITIH4	Q14624	HPRR350047	QGVEVTGQYEREKAGFSWIEVTFKNPLVWVHASPEHVVVTRNRRSSAYKWKETLFSVMPGLKMTMDKTGLLLLSDPDKVTIGLLFWDGRGEGLRLLLRDTDRFSSHVGGTLGQFYQEVLWGSPAASDDGRRTLRVQGNDH	2.9	2.9
26	SERPINF2	P08697	HPRR350052	FSLVAQTSTCPNLILSPLSVALALSHLALGAQNHTLQRLQQVLHAGSGPCLPHLLSRLCQDLGPGAFRLAARMYLQKGFPIKEDFLEQSEQLFGAKPVSLTGKQEDDLANINQWVKEATEGKIQEFLSGLPEDTVLL	0.967	0.967
27	JCHAIN	P01591	HPRR350060	VDNKCKCARITSRIIRSSEDPNEDIVERNIRIIVPLNNRENISDPTSPLRTRFVYHLSDLCKKCDPTEVELDNQIVTATQSNICDEDSATETCYTYDRNKCYTAVVPLVYGGETKMVETA	1.95	1.95
28	AGT	P01019	HPRR350062	PKDPTFIPAPIQAKTSPVDEKALQDQLVLVAAKLDTEDKLRAAMVGMLANFLGFRIYGMHSELWGVVHGATVLSPTAVFGTLASLYLGALDHTADRLQAILGVPWKDKNCTSRLDAHKVLSALQAVQGLLVAQG	1.17	1.17
29	LUM	P51884	HPRR350067	DFPLSIYGQSSPNCAPECNCPESYPSAMYCDELKLKSVPMVPPGIKYLYLRNNQIDHIDEKAFENVTDLQWLILDHNLLENSKIKGRVFSKLKQLKKLHINHNNLTESVGPLPKSLEDLQLTHNKITKLGSFEGLVNLTF	0.689	0.689
30	F13B	P05160	HPRR350069	EMKWKYEGKVLHGDLIDFVCKQGYDLSPLTPLSELSVQCNRGEVKYPLCTRKESKGMCTSPPLIKHGVIISSTVDTYENGSSVEYRCFDHHFLEGSREAYCLDGMWTTPPLCLEPCTLSFTEMEKNNLLLKWDFDNRPHILHGEY	0.162	0.162
31	AHSG	P02765	HPRR350074	GLIYRQPNCDDPETEEAALVAIDYINQNLPWGYKHTLNQIDEVKVWPQQPSGELFEIEIDTLETTCHVLDPTPVARCSVRQLKEHAVEGDCDFQLLKLDGKFSVVYAKCDSSPDSAEDVRKVCQDCPLLAPLNDTRVVHAAKAALA	9.46	6.59
32	GSN	P06396	HPRR350078	IFTVQLDDYLNGRAVQHREVQGFESATFLGYFKSGLKYKKGGVASGFKHVVPNEVVVQRLFQVKG	0.662	0.662
33	APOL1	O14791	HPRR350088	SNFLSLAGNTYQLTRGIGKDIRALRRARANLQSVPHASASRPRVTEPISAESGEQVERVNEPSILEMSRGVKLTDVAPVSFFLVLDVVYLVYESKHLHEGAKSETAEELKKVAQELEEKLNILNN	0.528	0.528
34	AMBP	P02760	HPRR350094	VLPQEEEGSGGGQLVTEVTKKEDSCQLGYSAGPCMGMTSRYFYNGTSMACETFQYGGCMGNGNNFVTEKECLQTCRTVAACNLPIVRGPCRAFIQLWAFDAVKGKCVLFPYGGCQGNGNKFYSEKECRE	6.07	6.069
35	BCHE	P06276	HPRR350107	QQLALQWVQKNIAAFGGNPKSVTLFGESAGAASVSLHLLSPGSHSLFTRAILQSGSFNAPWAVTSLYEARNRTLNLAKLTGCSRENETEIIKCLRNKDPQEILLNEAFVVPYGTPLSVNFGPTVD	0.09	0.09
36	DBH	P09172	HPRR350117	VQRTPEGLTLLFKRPFGTCDPKDYLIEDGTVHLVYGILEEPFRSLEAINGSGLQMGLQRVQLLKPNIPEPELPSDACTMEVQAPNIQIPSQETTYWCYIKELPKGFSRHHIIKYEPIVTKGN	0.027	0.027
37	F13A1	P00488	HPRR350119	LNVTSVHLFKERWDTNKVDHHTDKYENNKLIVRRGQSFYVQIDFSRPYDPRRDLFRVEYVIGRYPQENKGTYIPVPIVSELQSGKWGAKIVMREDRSVRLSIQSSPKCIVGKFRMYVAVWTPYGVLRTSRNPETDT	0.179	0.179
38	SHBG	P04278	HPRR350126	VHLSNGPGQEPIAVMTFDLTKITKTSSSFEVRTWDPEGVIFYGDTNPKDDWFMLGLRDGRPEIQLHNHWAQLTVGAGPRLDDGRWHQVEVKMEGDSVLLEVDGEEVLRLRQVSGPLTSKRHPIMRIALGGLLFPASN	0.161	0.009
39	RBP4	P02753	HPRR350140	VKENFDKARFSGTWYAMAKKDPEGLFLQDNIVAEFSVDETGQMSATAKGRVRLLNNWDVCADMVGTFTDTEDPAKFKMKYWGVASFLQKGNDDHWIVDTDYDTYAVQYSCRLLNLDGTCA	2.89	0.991
40	FBLN1	P23142	HPRR350141	CESGIHNCLPDFICQNTLGSFRCRPKLQCKSGFIQDALGNCIDINECLSISAPCPIGHTCINTEGSYTCQKNVPNCGRGYHLNEEGTRCVDVDECAPPAEPCGKGHRCVNSPGSFRCECKTGYYFDGISRMCVDVNE	0.191	0.191
41	KNG1	P01042	HPRR350145	LFLTPDCKSLWNGDTGECTDNAYIDIQLRIASFSQNCDIYPGKDFVQPPTKICVGCPRDIPTNSPELEETLTHTITKLNAENNATFYFKIDNVKKARVQVVAGKKYFIDFVARETTCSKESNEELTESCETK	5.22	0.559
42	MASP1	P48740	HPRR350147	PCPYDYIKIKVGPKVLGPFCGEKAPEPISTQSHSVLILFHSDNSGENRGWRLSYRAAGNECPELQPPVHGKIEPSQAKYFFKDQVLVSCDTGYKVLKDNVEMDTFQIECLKDGTWSNKIPT	0.058	0.058
43	HSPG2	P98160	HPRR370138	VNPQRNSRLTGEFTVEPVPEGAQLSFGNFAQLGHESFYWQLPETYQGDKVAAYGGKLRYTLSYTAGPQGSPLSDPDVQITGNNIMLVASQPALQGPERRSYEIMFRE	0.005	0.005
44	IGF2	P01344	HPRR380014	TLQFVCGDRGFYFSRPASRVSRRSRGIVEECCFRSCDLALLETYCATPAKSERDVSTPPTVLPDNFPRYPVGKFFQYDTWKQSTQRLRRGLPALLRARRGHVLAKELEAFREAKRHRPLIALPTQD	0.154	0.154
45	ALDOA	P04075	HPRR380036	IVAPGKGILAADESTGSIAKRLQSIGTENTEENRRFYRQLLLTADDRVNPCIGGVILFHETLYQKADDGRPFPQVIKSKGGVVGIKVDKGVVPLAGTNGETTTQGL	0.015	0.015
46	ALDH1A1	P00352	HPRR400115	IYDEFVRRSVERAKKYILGNPLTPGVTQGPQIDKEQYDKILDLIESGKKEGAKLECGGGPWGNKGYFVQPTVFSNVTDEMRIAKEEIFGPVQQIMKFKSLDDVIKRANNTFYGL	0.157	0.157
47	S100A9	P06702	HPRR400189	CKMSQLERNIETIINTFHQYSVKLGHPDTLNQGEFKELVRKDLQNFLKKENKNEKVIEHIMEDLDTNADKQLSFEEFIMLMARLTWASHEKMHEGDEG	0.055	0.055
48	CHL1	O00533	HPRR510027	CEFFASPEAVVSWQKVEEVKPLEGRRYHIYENGTLQINRTTEEDAGSYSCWVENAIGKTAVTANLDIRNATKLRVSPKNPRIPKLHMLELHCESKCDSHLKHSLKLSWSKDGEAFEINGTEDGRIIIDGANLTISNVTLEDQGIYCCS	0.012	0.011
49	CSF1R	P07333	HPRR520106	TYRHTFTLSLPRLKPSEAGRYSFLARNPGGWRALTFELTLRYPPEVSVIWTFINGSGTLLCAASGYPQPNVTWLQCSGHTDRCDEAQVLQVWDDPYPEVLSQEPFHKVTVQSLLTVETLEHNQTYECRAHNSVGSGSWAFIPISAGAH	0	0
50	ANPEP	P15144	HPRR600012	PNTLKPDSYRVTLRPYLTPNDRGLYVFKGSSTVRFTCKEATDVIIIHSKKLNYTLSQGHRVVLRGVGGSQPPDIDKTELVEPTEYLVVHLKGSLVKDSQYEMDSEFEGELADDLAGFYRSEYMEGNVRKVVATTQMQA	0.041	0.041
51	IGFBP6	P24592	HPRR620032	PGLQCHPPKDDEAPLRALLLGRGRCLPARAPAVAEENPKESKPQAGTARPQDVNRRDQQRNPGTSTTPSQPNSAGVQDTEMGPCRRHLDSVLQQLQTEVYRGAQTLYVPNCDHRGFYRKRQCRSSQGQRRGPCWC	0.023	0.023
52	AFM	P43652	HPRR670086	INSNKDDRPKDLSLREGKFTDSENVCQERDADPDTFFAKFTFEYSRRHPDLSIPELLRIVQIYKDLLRNCCNTENPPGCYRYAEDKFNETTEKSLKMVQQECKHFQNLGKDGLKYHYLIRLTKIAPQLSTEEL	1.34	0.427
53	GPLD1	P80108	HPRR670137	MNGTLKQVLLVGAPTYDDVSKVAFLTVTLHQGGATRVYALISDAQPLLLSTFSGDRRFSRFGGVLHLSDLDDDGLDEIIMAAPLRIADVTSGLIGGEDGRVYVYNGKETTLGDMTGKCKSWITPCPEEKAQYVLISPEA	0.077	0.076
54	ZYX	Q15942	HPRR670248	PAPKFSPVTPKFTPVASKFSPGAPGGSGSQPNQKLGHPEALSAGTGSPQPPSFTYAQQREKPRVQEKQHPVPPPAQNQNQVRSPGAPGPLTLKEVEELEQLTQQLMQDMEHPQRQNVAVNE	0.045	0.045
55	IGF2R	P11717	HPRR670260	CKKDIFKANKEVPCYVFDEELRKHDLNPLIKLSGAYLVDDSDPDTSLFINVCRDIDTLRDPGSQLRACPPGTAACLVRGHQAFDVGQPRDGLKLVRKDRLVLSYVREEAGKLDFCDGHSPAVTITFVCPSE	0.006	0.006
56	IL1RAP	Q9NPH3	HPRR1060029	LDTMRQIQVFEDEPARIKCPLFEHFLKFNYSTAHSAGLTLIWYWTRQDRDLEEPINFRLPENRISKEKDVLWFRPTLLNDTGNYTCMLRNTTYCSKVAFPLEVVQKDSCFNSPMKLPVHKLYIEYGIQRITCPNVDGYFPSSVKPTITW	0.01	0.01
57	TLN1	Q9Y490	HPRR1310071	CAKNLGTALAELRTAAQKAQEACGPLEMDSALSVVQNLEKDLQEVKAAARDGKLKPLPGETMEKCTQDLGNSTKAVSSAIAQLLGEVAQGNENYAGIAARDVAGGLRSLAQAARGVAALT	0.001	0.001
58	CD9	P21926	HPRR1320001	HKDEVIKEVQEFYKDTYNKLKTKDEPQRETLKAIHYALNCCGLAGGVEQFISDICPKKDVLETFTVKSCPDAI	0.033	0.033
59	PTGDS	P41222	HPRR1320007	SWLREKKAALSMCKSVVAPATDGGLNLTSTFLRKNQCETRTMLLQPAGSLGSYSYRSPHWGSTYSVSVVETDYDQYALLYSQGSKGPGEDFRMATLYSRTQT	0.09	0.09
60	PIGR	P01833	HPRR1370174	GDTLWRTTVEIKIIEGEPNLKVPGNVTAVLGETLKVPCHFPCKFSSYEKYWCKWNNTGCQALPSQDEGPSKAFVNCDENSRLVSLTLNLVTRADEGWYWCGVKQGHFYGETAAVYVAVEERKAAGSRDVSLAKADAAPDEKVL	0.07	0.07
61	ECM1	Q16610	HPRR1420079	EDTLDKYCDREYAVKTHHHLCCRHPPSPTRDECFARRAPYPNYDRDILTIDIGRVTPNLMGHLCGNQRVLTKHKHIPGLIHNMTARCCDLPFPEQACCAEEEKLTFINDLCGPRRNIWRDPALCCYLSPGDEQVNCFNINYLRNVALVS	0.133	0.133
62	S100A8	P05109	HPRR1420103	LTELEKALNSIIDVYHKYSLIKGNFHAVYRDDLKKLLETECPQYIRKKGADVWFKELDINTDGAVNFQEFLILVIKM	0.05	0.05
63	PRDX6	P30041	HPRR1420200	GGLLLGDVAPNFEANTTVGRIRFHDFLGDSWGILFSHPRDFTPVCTTELGRAAKLAPEFAKRNVKLIALSIDSVEDHLAWSKDINAYNCEEPTEKLPFPIIDDRNRELAILLGMLDPAEKDEKGMPVTARVVFVFGPDKKLKLSILYPA	0.018	0.018
64	PPBP	P02775	HPRR1510029	GQTKRNLAKGKEESLDSDLYAELRCMCIKTTSGIHPKNIQSLEVIGKGTHCNQVEVIATLKDGRKICLDPDAPRIKKIVQKKLAGDESAD	0.194	0.194
65	COL1A1	P02452	HPRR1770038	DRDVWKPEPCRICVCDNGKVLCDDVICDETKNCPGAEVPEGECCPVCPDGSESPTDQETTGVEGPKGDTGPRGPRGPAGPPGRDGIPGQPGLPGP	0.008	0.008
66	TGFBI	Q15582	HPRR1770044	NREGVYTVFAPTNEAFRALPPRERSRLLGDAKELANILKYHIGDEILVSGGIGALVRLKSLQGDKLEVSLKNNVVSVNKEPVAEPDIMATNGVVHVITNVLQPPANRPQERGDELADSALEIFKQAS	0.018	0.018
67	APMAP	Q9HDC9	HPRR1820017	PLSFKEPPLLLGVLHPNTKLRQAERLFENQLVGPESIAHIGDVMFTGTADGRVVKLENGEIETIARFGSGPCKTRDDEPVCGRPLGIRAGPNGTLFVADAYKGLFEVNPWKREVKLLL	0.071	0
68	CD109	Q6YHK3	HPRR1850106	GPVEILTTVTESVTGISRNVSTNVFFKQHDYIIEFFDYTTVLKPSLNFTATVKVTRADGNQLTLEERRNNVVITVTQRNYTEYWSGSNSGNQKMEAVQKINYTVPQSGTFKIEFPILEDSSELQLKAYFLGSKSSMA	0.034	0.034
69	MAP2	P11137	HPRR1920010	EAKAPHWTSAPLTEASAHSHPPEIKDQGGAGEGLVRSANGFPYREDEEGAFGEHGSQGTYSNTKENGINGELTSADRETAEEVSARIVQVVTAEAVAVLKGEQEKEAQHKDQTAALPLAAEETANLPPSPPPSPASEQTVT	0.014	0.014
70	CRTAC1	Q9NQ79	HPRR1920016	VVTDFDGDGMLDLILSHGESMAQPLSVFRGNQGFNNNWLRVVPRTRFGAFARGAKVVLYTKKSGAHLRIIDGGSGYLCEMEPVAHFGLGKDEASSVEVTWPDGKMVSRNVASGEMNSVLEILYPRDEDTLQDPAP	0.015	0.015
71	ANXA1	P04083	HPRR1920069	FRNALLSLAKGDRSEDFGVNEDLADSDARALYEAGERRKGTDVNVFNTILTTRSYPQLRRVFQKYTKYSKHDMNKVLDLELKGDIEKCLTAIVKCATSKPAFFAEKLHQAMKGVGTRHKALIRIMV	0.202	0.202
72	CNDP1	Q96KN2	HPRR1920085	DEPGTKTVIPGRVIGKFSIRLVPHMNVSAVEKQVTRHLEDVFSKRNSSNKMVVSMTLGLHPWIANIDDTQYLAAKRAIRTVFGTEPDMIRDGSTIPIAKMFQEIVHKSVVLIPLGAVDDGEHSQNEKINRW	0.117	0.117
73	VASN	Q6EMK4	HPRR1920099	LCPEGFTGLYCESQMGQGTRPSPTPVTPRPPRSLTLGIEPVSPTSLRVGLQRYLQGSSVQLRSLRLTYRNLSGPDKRLVTLRLPASLAEYTVTQLRPNATYSVCVMPLGPGRVPEGEEACGEAHTPPAVHSNH	0.005	0.005
74	PON3	Q15166	HPRR1950351	REVEPVEPENCHLIEELESGSEDIDILPSGLAFISSGLKYPGMPNFAPDEPGKIFLMDLNEQNPRAQALEISGGFDKELFNPHGISIFIDKDNTVYLYVVNHP	0.029	0.029
75	FGG	P02679	HPRR1951754	MIDAATLKSRKMLEEIMKYEASILTHDSSIRYLQEIYNSNNQKIVNLKEKVAQLEAQCQEPCKDTVQIHDITGKDCQDIANKGAKQSGLYFIKPLKANQQFLVYCEIDGSGNGWTVFQKRLDGSVDFKKNWIQYKEGFGHLSPTGTTEF	19.4	1.24
76	MSN	P26038	HPRR1970042	KKAQQELEEQTRRALELEQERKRAQSEAEKLAKERQEAEEAKEALLQASRDQKKTQEQLALEMAELTARISQLEMARQKKESEAVEWQQKAQMVQEDLEKT	0.025	0.025
77	MGP	P08493	HPRR2050084	ESMESYELNPFINRRNANTFISPQQRWRAKVQERIRERSKPVHELNREACDDYRLCERYAMVYGYNAAYNRYFR	0.023	0.023
78	FN1	P02751	HPRR2050095	AQQMVQPQSPVAVSQSKPGCYDNGKHYQINQQWERTYLGNALVCTCYGGSRGFNCESKPEAEETCFDKYTGNTYRVGDTYERPKDSMIWDCTCIGAGRGRISCTIANRCHEGGQSYKIGDTWRRPHETGGYMLECVCLGNGKGEW	12.3	0.703
79	BPGM	P07738	HPRR2100041	RRSYNVTPPPIEESHPYYQEIYNDRRYKVCDVPLDQLPRSESLKDVLERLLPYWNERIAPEVLRGKTILISAHGNSSRALLKHLEGISDEDIINITLPTGVPILLELDENLRAVGPHQFLGDQEAIQAAIKKVEDQGKVKQA	0.019	0.019
80	CCT8	P50990	HPRR2280289	KVLTRDKRLVPGGGATEIELAKQITSYGETCPGLEQYAIKKFAEAFEAIPRALAENSGVKANEVISKLYAVHQEGNKNVGLDIEAEVPAVKDMLEAGILDTYLGKYWAIKLATNAAVTVLRVDQIIMAKPAGGPKPPSGKKDWDD	0.001	0.001
81	GPI	P06744	HPRR2310011	VINIGIGGSDLGPLMVTEALKPYSSGGPRVWYVSNIDGTHIAKTLAQLNPESSLFIIASKTFTTQETITNAETAKEWFLQAAKDPSAVAKHFVALST	0.019	0.019
82	PLG	P00747	HPRR2320064	NKRWELCDIPRCTTPPPSSGPTYQCLKGTGENYRGNVAVTVSGHTCQHWSAQTPHTHNRTPE	3.38	3.379
83	KRT1	P04264	HPRR2350028	KWELLQQVDTSTRTHNLEPYFESFINNLRRRVDQLKSDQSRLDSELKNMQDMVEDYRN	0.067	0.067
84	PCOLCE	Q15113	HPRR2440268	PKSQPPEKTEESPSAPDAPTCPKQCRRTGTLQSNFCASSLVVTATVKSMVREPGEGLAVTVSLIGAYKTGGLDLPS	0.025	0.025
85	INHBC	P55103	HPRR2460059	TPRAGGQCPACGGPTLELESQRELLLDLAKRSILDKLHLTQRPTLNRPVSRAALRTALQHLHGVPQGALLEDNREQECEI	0.018	0.018
86	KRT14	P02533	HPRR2501308	TYRRLLEGEDAHLSSSQFSSGSQSSRDVTSSSRQIRTKVMDVHDGKVVSTHEQVLRTKN	0.03	0.03
87	PLEC	Q15149	HPRR2540982	TEIIRQQGLASYDYVRRRLTAEDLFEARIISLETYNLLREGTRSLREALEAESAWCYLYGTGSVAGVYLPGSRQTLSIYQALKKGLLSAEVARLLLEAQAA	0.036	0.036
88	C8B	P07358	HPRR2550052	EYTLVMNKEAMERGDYTLNNVHACAKNDFKIGGAIEEVYVSLGVSVGKCRGILNEIKDRNKRDTMVEDLVVLVRGGASEHITTLAYQELPTADLMQEWGD	0.963	0.963
89	PRG4	Q92954	HPRR2550357	IGPSQTHTIRIQYSPARLAYQDKGVLHNEVKVSILWRGLPNVVTSAISLPNIRKPDGYDYYAFSKDQYYNIDVPSRTARAITTRSGQTLSKVWYNC	0.056	0.056
90	CAP1	Q01518	HPRR2550702	VSDDMKTHKNPALKAQSGPVRSGPKPFSAPKPQTSPSPKRATKKEPAVLELEGKKWRVENQENVSNLVIE	0.031	0.031
91	CRP	P02741	HPRR2550723	MSRKAFVFPKESDTSYVSLKAPLTKPLKAFTVCLHFYTELSSTRGYSIFSYATKRQDNEILIFWSKDIGYSFTVGGS	1.49	1.49
92	C8A	P07357	HPRR2551163	WRELRYDSTCERLYYGDDEKYFRKPYNFLKYHFEALADTGISSEFYDNANDLLSKVKKDKSDSFGVTIGIGPAGSPLLVGVGVSHSQD	0.199	0.199
93	TPI1	P60174	HPRR2700070	DNVKDWSKVVLAYEPVWAIGTGKTATPQQAQEVHEKLRGWLKSNVSDAVAQSTRIIYGGSVTGATCKELASQPDVDGFLVGGASLK	0.017	0.017
94	TFRC	P02786	HPRR2760020	KTECERLAGTESPVREEPGEDFPAARRLYWDDLKRKLSEKLDSTDFTGTIKLLNENSYVPREAGSQKDENLALYVENQFREFKLSKV	0.02	0.02
95	CLEC3B	P05452	HPRR2760280	TEPPTQKPKKIVNAKKDVVNTKMFEELKSRLDTLAQEVALLKEQQALQTVCLKGTKVHMKCFLAFTQTKTFHEA	0.731	0.731
96	APOD	P05090	HPRR2760373	GKCPNPPVQENFDVNKYLGRWYEIEKIPTTFENGRCIQANYSLMENGKIKVLNQELRADGTVNQIEGE	0.128	0.128
97	ANG	P03950	HPRR2760386	ISKSSFQVTTCKLHGGSPWPPCQYRATAGFRNVVVACENGLPVHLDQSIFRRP	0.045	0.045
98	PLEK	P08567	HPRR2920282	LVKKGSVFNTWKPMWVVLLEDGIEFYKKKSDNSPKGMIPLKGSTLTSPCQDFGKRMFVFKITTTKQQDHFFQ	0.082	0.082
99	BTD	P43251	HPRR2960663	NLDIYEQQVMTAAQKDVQIIVFPEDGIHGFNFTRTSIYPFLDFMPSPQVVRWNPCLEPHRFNDTEVLQRLSCMAIRGDMFLVA	0.175	0.175
100	SELENOP	P49908	HPRR3010712	EHIPVYQQEENQTDVWTLLNGSKDDFLIYDRCGRLVYHLGLPFSFLTFPYVEEAIKIAYCEKKCGNCSLTTLKD	0.113	0.113
101	RNH1	P13489	HPRR3050049	CQLEALKLESCGVTSDNCRDLCGIVASKASLRELALGSNKLGDVGMAELCPGLLHPSSRLRTLWIWECGITAKGCGDLCRVLRAKESLKE	0.033	0.033
102	ITIH1	P19827	HPRR3140086	YVVTSQVVNTANEAREVAFDLEIPKTAFISDFAVTADGNAFIGDIKDKVTAWKQYRKAAISGENAGLVRASGRTMEQFTIHLTVN	1.68	1.68
103	SOD3	P08294	HPRR3140383	WTGEDSAEPNSDSAEWIRDMYAKVTEIWQEVMQRRDDDGTLHAACQVQPSATLDAAQPRVTGVVLFRQLAPRAKLDAFFALEGFPTEPNSSSRAIHVHQFG	0.027	0.027
104	IGFBP4	P22692	HPRR3140768	EDARPVPQGSCQSELHRALERLAASQSRTHEDLYIIPIPNCDRNGNFHPKQCHPALDGQRGKCWCVDRKTGVKLPGGLEPKGELDCHQLADSFRE	0.039	0.039
105	BLVRB	P30043	HPRR3210149	DVDKTVAGQDAVIVLLGTRNDLSPTTVMSEGARNIVAAMKAHGVDKVVACTSAFLLWDPTKVPPRLQAVTDDH	0.004	0.004
106	PFN1	P07737	HPRR3230185	KSIGGAPTFNVTVTKTDKTLVLLMGKEGIHG	0.038	0.038
107	COMP	P49747	HPRR3250149	GFVGDQASGCQRRAQRFCPDGSPSECHEHADCVLERDGSRSCVCAVGWAGNGILCGRDTDLDGFPDEKLRCPERQCRKDNCVTVPN	0.066	0.066
108	PGLYRP2	Q96PD5	HPRR3280115	DTLPSCAVRAGLLRPDYALLGHRQLVRTDCPGDALFDLLRTWPHFTATVKPRPARSVSKRSRREPPPRTLPATDL	0.363	0.364
109	APOM	O95445	HPRR3340379	KDGLCVPRKWIYHLTEGSTDLRTEGRPDMKTELFSSSCPGGIMLNETGQGYQRFLLYNRSPHPPEKCVEEFKSLTSCLDSKAFLLTPRNQ	1.13	1.13
110	TMSB4X	O14604;P62328;P63313	HPRR3360138	EIEKFDKSKLKKTETQEKNPLPSKETIEQEKQ	0.768	0.768
111	QSOX1	O00391	HPRR3420003	CAEETNSAVCRDFNIPGFPTVRFFKAFTKNGSGAVFPVAGADVQTLRERLIDALESHHDTWPPACPPLEPAKLEEIDGFFARNNEEYLALIF	0.002	0.002
112	C8G	P07360	HPRR3420318	STIQPKANFDAQQFAGTWLLVAVGSACRFLQEQGHRAEATTLHVAPQGTAMAVSTFRKLDGICWQVRQLYGDTGVLGRFLLQARGARGAVHVVVAET	0.241	0.241
113	HBA1	P69905	HPRR3440141	MVLSPADKTNVKAAWGKVGAHAGEYGAEALERMFLSF	3.1	3.1
114	APOA1	P02647	HPRR3450266	LSPLGEEMRDRARAHVDALRTHLAPYSDELRQRLAARLEALKENGGARLAEYHAKATEHLSTLSEKAKPALEDLRQGLLPVLESFKVSFLSALEEYTKKLNTQ	40	4.564
115	C6	P13671	HPRR3500260	YRIGESIELTCPKGFVVAGPSRYTCQGNSWTPPISNSLTCEKDTLTKLKGHCQLGQKQSGSECICMSPEEDCSHHSEDLCVFDTDSNDYFTSPA	0.261	0.261
116	LYZ	P61626	HPRR3700033	GKVFERCELARTLKRLGMDGYRGISLANWMCLAKWESGYNTRATNYNAGDRSTDY	0.139	0.139
117	EFEMP1	Q12805	HPRR3700121	RRNPADPQRIPSNPSHRIQCAAGYEQSEHNVCQDIDECTAGTHNCRADQVCINLRGSFACQCPPGYQKRG	0.142	0.098
118	C2	P06681	HPRR3700494	RKIQIQRSGHLNLYLLLDCSQSVSENDFLIFKESASLMVDRIFSFEINVSVAIITFASEPKVLMSVLNDNSRDMTEVISSLENANYK	0.095	0.096
119	CD5L	O43866	HPRR3720238	SCSGREATLQDCPSGPWGKNTCNHDEDTWVECEDPFDLRLVGGDNLCSGRLEVLHKGVWGSVCDDNWGEKE	1.68	1.679
120	APOB	P04114	HPRR3720311	NFVASHIANILNSEELDIQDLKKLVKEALKESQLPTVMDFRKFSRNYQLYKSVSLPSLDPASAKIEGNLIFDPNNYLPKESMLKTTLTAFGFASADLIE	1.6	0.276
121	HGFAC	Q04756	HPRR3730040	DERPWCYVVKDSALSWEYCRLEACESLTRVQLSPDLLATLPEPASPGRQACGRRHKKRTFLRPRIIGGSSSLPGSHPWLAAIYIG	0.283	0.283
122	HRG	P04196	HPRR3730089	YFVDFSVRNCPRHHFPRHPNVFGFCRADLFYDVEALDLESPKNLVINCEVFDPQEHENINGVPPHLGHPFHWGGHERSSTTKPPFKPHGSRDHHHPH	0.675	0.675
123	F10	P00742	HPRR3730418	NCELFTRKLCSLDNGDCDQFCHEEQNSVVCSCARGYTLADNGKACIPTGPYPCGKQTLERRKRSVAQATSSS	0.194	0.193
124	CFHR5	Q9BXR6	HPRR3730570	NIQLKWRNDGKLYAKTGDAVEFQCKFPHKAMISSPPFRAICQEGK	0.013	0.013
125	ITIH2	P19823	HPRR3760404	LPGAKVQFELHYQEVKWRKLGSYEHRIYLQPGRLAKHLEVDVWVIEPQGLRFLHVPDTFEGHFDGVPVISKGQQKAHVSFKPTVAQQRICPNCRET	2.4	1.911
126	SERPIND1	P05546	HPRR3920037	KLEKNYNLVESLKLMGIRMLFDKNGNMAGISDQRIAIDLFKHQGTITVNEEGTQATTVTTVGFMPLSTQVRFTVDRPFLFLIYEHRTS	0.852	0.852
127	APOC4-APOC2;APOC2	P02655	HPRR3920348	TYLPAVDEKLRDLYSKSTAAMSTYTGIFTDQVLSVLKGEE	1.39	1.39
128	VTN	P04004	HPRR4030673	SLFAFRGQYCYELDEKAVRPGYPKLIRDVWGIEGPIDAAFTRINCQGKTYLFKGSQYWRFEDGVLDPDYPRNISDGFDGIPDNVDAALALPAHSYSGR	4.83	4.829
129	C4BPB	P20851	HPRR4060158	CVDGEWSSALPVCKLIQEAPKPECEKALLAFQESKNLCEAMENFMQQLKESGMTMEELKYSLELKKAELK	0.217	0.217
130	F7	P08709	HPRR4160204	EHDGDEQSRRVAQVIIPSTYVPGTTNHDIALLRLHQPVVLTDHVVPLCLPERTFSERTLAFVRFSLVSGWGQLLDRGATALELMVLNVPRL	0.025	0.025
131	PLTP	P55058	HPRR4160795	LRFLEQELETITIPDLRGKEGHFYYNISEVKVTELQLTSSELDFQPQQELMLQITNASLGLRFRRQLLYWFFYD	2.3	1.568
132	C7	P10643	HPRR4180150	VLFYVDSEKLKQNDFNSVEEKKCKSSGWHFVVKFSSHGCKELENALKAASGTQNNVLRGEPFIRGGGAGFISGLSYLELDNPAGNKRRYSAWAESVTNLP	0.296	0.296
133	APOE	P02649	HPRR4200068	ARMEEMGSRTRDRLDEVKEQVAEVRAKLEEQAQQIRLQAEAFQARLKSWFEPLVEDMQRQW	0.856	0.02
134	HPX	P02790	HPRR4200150	ECHRGECQAEGVLFFQGDREWFWDLATGTMKERSWPAVGNCSSALRWLGRYYCFQGNQFLRFDPVRGEVPPRYPRDVRDYFMPCP	17.7	11.589
135	LDHB	P07195	HPRR4290158	TLKEKLIAPVAEEEATVPNNKITVV	0.012	0.012
136	SERPINF1	P36955	HPRR4340066	KVTQNLTLIEESLTSEFIHDIDRELKTVQAVLTVPKLKLSYEGEVTKSLQEMKLQSLFDSPDFSKITGKPIKLTQVEHRAGFEWNEDG	0.527	0.527
137	APOA2	P02652	HPRR4430020	ALVRRQAKEPCVESLVSQYFQTVTDYGKDLMEKVKSPELQAEAKSY	27	5.113
138	CST3	P01034	HPRR5000001	RRALDFAVGEYNKASNDMYHSRALQVVRARKQIVAGVNYFLDVELGRTTCTKTQPNLDNCPFHDQPHLKRKAFC	0.103	0.103
139	ENO1	P09104;P06733	HPRR5000003	KDATNVGDEGGFAPNILENKEGLELLKTAIGKAGYTDKVVIGMDVAASEFFRSGKYDLDFKSPDDPSRYISPDQLADLYKSFIKDYPVVSIEDPFDQDDWGAWQKFTASAGIQVVGDDLTVTNPKRIAKA	0.038	0.038
140	FBLN5	Q9UBX5	HPRR5000005	RSCQDINECEHRNHTCNLQQTCYNLQGGFKCIDPIRCEEPYLRISDNRCMCPAENPGCRDQPFTILYRDMDVV	0.009	0.009
141	C4A;C4B	P0C0L4;P0C0L5	HPRR5000006	KGYMRIQQFRKADGSYAAWLSRDSSTWLTAFVLKVLSLAQEQVGGSPEKLQETSNWLLSQQQADGSFQDPCPVLDRSMQGG	1.5	1.5
142	CLU	P10909	HPRR5000007	RSGSGLVGRQLEEFLNQSSPFYFWMNGDRIDSLLENDRQQTHMLDVMQDHFSRASSIIDELFQDRFFTREPQDTYHYLPFSLPHRRPHFFFPKSRIVR	3.59	2.182
143	TTR	P02766	HPRR5000010	RGSPAINVAVHVFRKAADDTWEPFASGKTSESGELHGLTTEEEFVEGIYKVEIDTKSYWKALGISPFHEHAEVVFTANDSGPRRYTIAALLSPYSYSTTAVVTNPKE	0.546	0.546
144	APOH	P02749	HPRR5000011	RTCPKPDDLPFSTVVPLKTFYEPGEEITYSCKPGYVSRGGMRKFICPLTGLWPINTLKCTPRVCPFAGILENGAVRYTTFEYPNTISFSCNTGFYLNGADSAKCTEEGKWSPELPVCAPIICPPPSIPTFATLRVYKPS	5.47	0.816
145	HP;HPR	P00738;P00739	HPRR5000013	KVVLHPNYSQVDIGLIKLKQKVSVNERVMPICLPSKDYAEVGRVGYVSGWGRNANFKFTDHLKYVMLPVADQDQCIRHYEGSTVPEKKTPKSPVGVQPILNEHTFCAGMSKYQEDTCYGDAGSAFAVHDLEEDTWYATGILSFDKSCAVA	30.1	2.749
146	CFP	P27918	HPRR5000017	KSISCQEIPGQQSRGRTCRGRKFDGHRCAGQQQDIRHCYSIQHCPLKGSWSEWSTWGLCMPPCGPNPTRARQRLCTPLLPKYPPTV	0.371	0.371
147	PZP	P20742	HPRR5000019	RVVSVDENFRPRNELIPLIYLENPRRNRIAQWQSLKLEAGINQLSFPLSSEPIQGSYRVVVQTESGGRIQHPFTVEEFVLPKFEVKV	0.035	0.035
148	CFHR3;CFHR4	Q02985;Q92496	HPRR5000022	KCGPPPPISNGDTTSFLLKVYVPQSRVEYQCQPYYELQGSNYVTCSNGEWSEPPRCIHPC	0.057	0.057
149	ORM1	P02763;P19652	HPRR5000023	RQDQCIYNTTYLNVQRENGTISRYVGGQEHFAHLLILRDTKTYMLAFDVNDEKNWGLSVYADKPETTKEQLGEFYEALDCLRIPKSDVVYTDWKKDKCE	0.977	0.461
150	GRN	P28799	HPRR5000026	RRASLSHPRDIGCDQHTSCPVGQTCCPSLGGSWACCQLPHAVCCEDRQHCCPAGYTCNVKARSCEKEVVSAQPATFLARSPHVG	0.043	0.043
151	CFD	P00746	HPRR5000033	RDVAPGTLCDVAGWGIVNHAGRRPDSLQHVLLPVLDRATCNRRTHHDGAITERLMCAESNRRDSCKGDSGGPLVCGGVLEGVVTSGSRVCGNRKKPGIYTRVASYAAWIDSVLA	0.122	0.063
152	OLFM1	Q99784	HPRR5000040	KADAKLVLQFKEEVQNLTSVLNELQEEIGAYDYDELQSRVSNLEERLRACMQKLACGKLTGISDPVTVKTSGSR	0.022	0.022
153	CSTA	P01040	HPRR5000041	KVKPQLEEKTNETYGKLEAVQYKTQVVAGTNYYIKVRAGDNKYMHLKVFKSLPGQNEDLVLTGYQVDKNKDDE	0.02	0.02
154	F12	P00748	HPRR5000055	RCLEVEGHRLCHCPVGYTGAFCDVDTKASCYDGRGLSYRGLARTTLSGAPCQPWASEATYRNVTAEQARNWGLGGHAFCRNPDNDIRPWCFVLNRDRLSW	0.843	0.843
155	MBL2	P11226	HPRR5000056	KSPDGDSSLAASERKALQTEMARIKKWLTFSLGKQVGNKFFLTNGEIMTFEKVKALCVKFQASVATPRNAAENGAIQNLIKEEAFLGITDEKTEGQFVDLTGNRLTYTNWNEGEPNNAGSDEDCVLLLKNGQWN	0.07	0.07
156	ICAM2	P13598	HPRR5000058	KILLDEQAQWKHYLVSNISHDTVLQCHFTCSGKQESMNSNVSVYQPPRQVILTLQPTLVAVGKSFTIECRVPTVEPLDSLTLFLFRGNETLHYETFGKAAPAPQEATATFNSTADREDGHR	0.05	0.05
157	C9	P02748	HPRR5000059	RVVEESELARTAGYGINILGMDPLSTPFDNEFYNGLCNRDRDGNTLTYYRRPWNVASLIYETKGEKNFRTEHYEEQIEAFKSIIQEKTSNFNAAISLKFTPTETNKAEQCCEETASSISLHGKGSFRF	0.309	0.309
158	PON1	P27169	HPRR5000060	RVVAEGFDFANGINISPDGKYVYIAELLAHKIHVYEKHANWTLTPLKSLDFNTLVDNISVDPETGDLWVGCHPNGMKIFFYDSENPPASEVLRIQNILTEEPKVTQVYAENGTVLQGSTVASVYKGKLLI	1.17	1.17
159	PROCR	Q9UNN8	HPRR5000061	RTLAFPLTIRCFLGCELPPEGSRAHVFFEVAVNGSSFVSFRPERALWQADTQVTSGVVTFTLQQLNAYNRTRYELREFLEDTCVQYVQKHISAE	0.026	0.026
160	AC126283.1;CFI	P05156	HPRR5000063	KVFCQPWQRCIEGTCVCKLPYQCPKNGTAVCATNRRSFPTYCQQKSLECLHPGTKFLNNGTCTAEGKFSVSLKHGNTDSEGIVEVKLVDQDKTMFICKSSWSMREANVACLDLGFQQGADTQRRFKLS	0.837	0.065
161	C5	P01031	HPRR5000066	KGGSASTWLTAFALRVLGQVNKYVEQNQNSICNSLLWLVENYQLDNGSFKENSQYQPIKLQGTLPVEARENSLYLTAFTVIGIRKAFDICPLVKIDTALIKADNFLLENTLPAQSTFTLAISAYALSLGDKTHPQF	0.687	0.687
162	CPN2	P22792	HPRR5000083	RLLNIQTYCAGPAYLKGQVVPALNEKQLVCPVTRDHLGFQVTWPDESKAGGSWDLAVQERAARSQCTYSNPEGTVVLACDQAQCRWLNVQ	0.555	0.555
163	SERPINA4	P29622	HPRR5000084	RYLPCSVLRMDYKGDATVFFILPNQGKMREIEEVLTPEMLMRWNNLLRKRNFYKKLELHLPKFSISGSYVLDQILPRLGFTDLFSKWADLSGITKQQKLEASKSFHKATLDVDEAGTEAAAATSFAIKFFSAQ	0.494	0.494
164	SERPINA5	P05154	HPRR5000085	KWETSFNHKGTQEQDFYVTSETVVRVPMMSREDQYHYLLDRNLSCRVVGVPYQGNATALFILPSEGKMQQVENGLSEKTLRKWLKMFKKRQLELYLPKFSIEGSYQLEKVLPSL	0.081	0.081
165	ITGB3	P05106	HPRR5000091	KDNCAPESIEFPVSEARVLEDRPLSDKGSGDSSQVTQVSPQRIALRLRPDDSKNFSIQVRQVEDYPVDIYYLMDLSYSMKDDLWSIQNLGTKLATQM	0.042	0.042
166	SELL	P14151	HPRR5000092	RRFCRDNYTDLVAIQNKAEIEYLEKTLPFSRSYYWIGIRKIGGIWTWVGTNKSLTEEAENWGDGEPNNKKNKEDCVEIYIKRNKDA	0.088	0.088
167	A2M	P01023	HPRR5000096	RTGTHGLLVKQEDMKGHFSISIPVKSDIAPVARLLIYAVLPTGDVIGDSAKYDVENCLANKVDLSFSPSQSLPASHAHLRVTAAPQSVCALRAVDQS	21.3	4.576
168	FCGR3B	P08637;O75015	HPRR5000098	GMRTEDLPKAVVFLEPQWYSVLEKDSVTLKCQGAY	0.047	0.047
169	PVR	P15151	HPRR5000125	RHGESGSMAVFHQTQGPSYSESKRLEFVAARLGAELRNASLRMFGLRVEDEGNYTCLFVTFPQGSRSVDIWLRVLAKP	0.086	0.086
170	GP1BA	P07359	HPRR5000129	RLTQLNLDRCELTKLQVDGTLPVLGTLDLSHNQLQSLPLLGQTLPALTVLDVSFNRLTSLPLGALRGLGELQELYLKGNELKTLPPGLLTPTPKLEKLS	0.034	0.034
171	CDH13	P55290	HPRR5000133	RYEVSSPYFKVNSDGGLVALRNITAVGKTLFVHARTPHAEDMAELVIVGGKDIQGSLQDIFKFARTSPVPRQKRSIVVSPILIPENQRQPFPRDVGKVVDSDRPERSKFRL	0.014	0.014
172	CFHR3;CFHR4	Q02985;Q92496	HPRR5000138	KVYLPWSRVEYQCQSYYELQGSKYVTCSNGDWSEPPRCISMK	0.089	0.089
173	PROZ	P22891	HPRR5000224	KDFCGGVIIRENFVLTTAKCSLLHRNITVKTYFNRTSQDPLMIKITHVHVHMRYDADAGENDLSLLELEWPIQCPGAGLPVCTPEKDFAEHLLIPRTRGLLSGWARNGTDL	0.041	0.041
174	RELN	P78509	HPRR5000234	RITIVIPRSLASSKTRFRWIQESSSQKNVPPFGLDGVYISEPCPSYCSGHGDCISGVCFCDLGYTAAQGTCVSNVPNHNEMFDRFEGKLSPLWYKITGAQVGTGCGTLNDGKSLYFN	0.015	0.015
175	ADAMTS13	Q76LX8	HPRR5000237	RGPGQADCAVAIGRPLGEVVTLRVLESSLNCSAGDMLLLWGRLTWRKMCRKLLDMTFSSKTNTLVVRQRCGRPGGGVLLRYGSQLAPETFYRECDMQLFGPWGEIVSPSLSPATSNAGGCRLFINVAPHARIAIHA	0.006	0.006
176	BIP	P11021	HPRR5000254	KITITNDQNRLTPEEIERMVNDAEKFAEEDKKLKERIDTRNELESYAYSLKNQIGDKEKLGGKLSSEDKETMEKAVEEKIEWLESHQDADIEDFKAKKKELEEIVQPIISKLYGSA	0.021	0.021
177	TFPI	P10646	HPRR5000261	RGLCRANENRFYYNSVIGKCRPFKYSGCGGNENNFTSKQECLRACKKGFIQRISKGGLIKTKRKRKKQRVKIAYEEIFVKNM	0.12	0.12
178	NRP1	O14786	HPRR5000268	KCEWLIQAPDPYQRIMINFNPHFDLEDRDCKYDYVEVFDGENENGHFRGKFCGKIAPPPVVSSGPFLFIKFVSDY	0.017	0.017
179	MST1	NA	HPRR5000273	RNPDGDPGGPWCYTTDPAVRFQSCGIKSCREAACVWCNGEEYRGAVDRTESGRECQRWDLQHPHQHPFEPGKFLDQGLDDNYCRNPDGSERPWCYTTDPQIEREFCDLPRCGSEAQPRQEATTVSCFRGKGEG	0.039	0.039
180	CD44	P16070	HPRR5000277	QIDLNITCRFAGVFHVEKNGRYSISRTEAADLCKAFNSTLPTMAQMEKALSIGFETCRYGFIEGHVVIPRIHPNS	0.141	0.141
181	CTBS	Q01459	HPRR5000278	RHHPDFEVFVFDVGQKTWKSYDWSQITTVATFGKYDSELMCYAHSKGARVVLKGDVSLKDIIDPAFRASWIAQKLNLAKTQYMDGINIDIEQEVNCLSPEYDALTALVKETTDSFHREIEGS	0.034	0.034
182	LIFR	P42702	HPRR5000298	RYNFFLYGCRNQGYQLLRSMIGYIEELAPIVAPNFTVEDTSADSILVKWEDIPVEELRGFLRGYLFYFGKGERDTSKMRVLESGRSDIKVKNITDISQKTLRIA	0.027	0.027
183	C1RL	Q9NZP8	HPRR5000342	REFVSSGRSLRLTFRTQPSSENKTAHLHKGFLALYQTVAVNYSQPISEASRGSEAINAPGDNPAKVQNHCQEPYYQAAAAGALTCATPGTWKDRQDG	0.084	0.084
184	LBP	P18428	HPRR5000343	KGLQYAAQEGLLALQSELLRITLPDFTGDLRIPHVGRGRYEFHSLNIHSCELLHSALRPVPGQGLSLSISDSSIRVQGRWKVRKSFFKLQGSFDVSVKGISIS	0.308	0.308
185	HSP90B1	P14625	HPRR5000355	KYNDTFWKEFGTNIKLGVIEDHSNRTRLAKLLRFQSSHHPTDITSLDQYVERMKEKQDKIYFMAGSSRKEAESSPFVERLLKKGYEVIYLTEPVDEYCIQALPEFDGKRFQNV	0.023	0.023
186	PCSK9	Q8NBP7	HPRR5000360	RLIHFSAKDVINEAWFPEDQRVLTPNLVAALPPSTHGAGWQLFCRTVWSAHSGPTRMATAVARCAPDEELLSCSSFSRSGKRRGERMEAQGGKLVCRAHNAFGGEGVYAIARCCLLP	0.017	0.017
187	NCAM1	P13591	HPRR5000365	KCVVTGEDGSESEATVNVKIFQKLMFKNAPTPQEFREGEDAVIVCDVVSSLPPTIIWKHKGRDVILKKDVRFIVLSNNYLQIRGIKKTDEGTYRCEGRILARGEINFKDIQVIVNVPPTIQARQNIVN	0.03	0.03
188	CRISP3	P54108	HPRR5000369	KTPNAVVGHYTQVVWYSSYLVGCGNAYCPNQKVLKYYYVCQYCPAGNWANRLYVPYEQGAPCASCPDNCDDGLCTNGCKYEDLYSNCKSLKLT	0.067	0.067
189	ENPP2	Q13822	HPRR5000371	RVSPSFSQNCLAYKNDKQMSYGFLFPPYLSSSPEAKYDAFLVTNMVPMYPAFKRVWNYFQRVLVKKYASERNGVNVISGPIFDYDYDGLHDTEDKIKQYV	0.002	0.002
190	FCN2;FCN1	Q15485;O00602	HPRR5000372	KAGPPGPNGAPGEPQPCLTGPRTCKDLLDRGHFLSGWHTIYLPDCRPLTVLCDMDTDGGGWTVFQRRVDGSVDFYRDWATYKQGFGSRLGEFWLGNDNIHALTAQGTSELRVDLVDFEDNYQFAKYRSFK	0.009	0.009
191	LTF	P02788	HPRR5000373	RDGAGDVAFIRESTVFEDLSDEAERDEYELLCPDNTRKPVDKFKDCHLARVPSHAVVARSVNGKEDAIWNLLRQAQEKFGKDKSPKFQLFGSPSGQKDLLFKDSAIGFSRVPPRI	0.018	0.018
192	VNN1	O95497	HPRR5000381	REEALALMNRNLDILEGAITSAADQGAHIIVTPEDAIYGWNFNRDSLYPYLEDIPDPEVNWIPCNNRNRFGQTPVQERLSCLA	0.039	0.039
193	CPN1	P15169	HPRR5000488	RIVQLIQDTRIHILPSMNPDGYEVAAAQGPNKPGYLVGRNNANGVDLNRNFPDLNTYIYYNEKYGGPNHHLPLPDNWKSQVEPETRAVIRW	0.151	0.151
194	COL18A1	P39060	HPRR5000489	RLQDLYSIVRRADRAAVPIVNLKDELLFPSWEALFSGSEGPLKPGARIFSFDGKDVLRHPTWPQKSVWHGSDPNGRRLTESYCETWRTEAPSATGQASSLLGGRLLGQS	0.02	0.02
195	FCGBP	NA	HPRR5000490	KFYPAGDVLRVTLQPYNVAQLQSSVDLSGSKVTASSPVAVLSGHSCAQKHTTCNHVVEQLLPTSAWGTHYVVPTLASQSRYDLAFVVASQATKLTYNHGGITGSRGLQAG	0.032	0.032
196	COLEC11	Q9BWP8	HPRR5000506	KFIKNAVAGVRETESKIYLLVKEEKRYADAQLSCQGRGGTLSMPKDEAANGLMAAYLAQAGLARVFIGINDLEKEGAFV	0.036	0.037
197	PPIA	P30405;P62937;Q9Y536;A0A075B759;P0DN26;F5H284;A0A075B767;P0DN37;A0A0B4J2A2	HPRR5000508	RVSFELFADKVPKTAENFRALSTGEKGFGYKGSCFHRIIPGFMCQGGDFTRHNGTGGKSIYGEKFEDENFILKHTGPG	0.103	0.103
198	APOB	P04114	HPRR5000601	CKLDFREIQIYKKLRTSSFALNLPTLPEVKFPEVDVLTKYSQPEDSLIPFFEITVPESQLTVSQFTLPKSVSDGIAALDLNAVANKIADFELPTIIVPEQTIEIPSIKFSVPAGIVIPSFQALTAR	1.6	1.482
199	LPA;PLG	P08519;P00747	HPRR5000605	SSYKVILGAHQEVNLESHVQEIEVSRLFLEPTQADIALLKLSRPAVITDKVMPACLPSPDYMVTARTECYITGWGETQGTFGTGLLKEAQLLVIENEVCNHYKYICAEHLARGTDSCQGDSGGPLVCFEKDKYILQG	0.012	0.012
200	LPA	P08519	HPRR5000606	APTEQRPGVQECYHGNGQSYRGTYSTTVTGRTCQAWSSMTPHSHSRTPEYYPNAGLIMNYCRNPDPVAAPYCYTRDPSVRWEYCNLTQCSDAEGTAVAPPTITPIPSLEAPSEQ	0.651	0.651
201	PKM	P14618;P30613	HPRR5000615	GIMVARGDLGIEIPAEKVFLAQKMMIGRCNRAGKPVICATQMLESMIKKPRPTRAEGSDVANAVLDGADCIMLSGETAKGDYPLEAVRMQHLIAREAEAAIYHLQLFEELRRLAPITSDPTEATAVGAVEASFKCCSGAI	0.071	0.071
